# Duplications and retrogenes are numerous and widespread in modern canine genomic assemblies

**DOI:** 10.1101/2023.10.31.564742

**Authors:** Anthony K. Nguyen, Matthew S. Blacksmith, Jeffrey M. Kidd

**Affiliations:** Department of Human Genetics, University of Michigan, Ann Arbor, Michigan; Department of Computational Medicine and Bioinformatics, University of Michigan, Ann Arbor, Michigan

**Keywords:** read-depth, alignment, segmental duplication, retrocopy, genome

## Abstract

Recent years have seen a dramatic increase in the number of canine genome assemblies available. Duplications are an important source of evolutionary novelty and are also prone to misassembly. We explored the duplication content of nine canine genome assemblies using both genome self-alignment and read-depth approaches. We find that 8.58% of the genome is duplicated in the canFam4 assembly, derived from the German Shepherd Dog Mischka, including 90.15% of unplaced contigs. Highlighting the continued difficulty in properly assembling duplications, less than half of read-depth and assembly alignment duplications overlap, but the mCanLor1.2 Greenland wolf assembly shows greater concordance. Further study shows the presence of multiple segments that have alignments to four or more duplicate copies. These high-recurrence duplications correspond to gene retrocopies. We identified 3,892 candidate retrocopies from 1,316 parental genes in the canFam4 assembly and find that approximately 8.82% of duplicated base pairs involve a retrocopy, confirming this mechanism as a major driver of gene duplication in canines. Similar patterns are found across eight other recent canine genome assemblies, with multiple metrics supporting the high-quality of the mCanLor1.2 wolf assembly constructed using PacBio HiFi reads. Comparison between the wolf and other canine assemblies found that approximately 92% of retrocopy insertions are shared between assemblies. By calculating the number of generations since genome divergence, we estimate that new retrocopy insertions appear, on average, in 1 out of 3,514 births. Together, our analyses illustrate the impact of retrogene formation on canine genomes and highlight the variable representation of duplicated sequences among recently completed canine assemblies.

**Significance:** Duplications are highly influential on evolution, but are commonly misassembled, especially in lagging genomic groups like canines. We assessed nine canine assemblies for duplication presence, and found enrichment for acrocentric regions, misattribution of duplications to unplaced contigs, and the presence of short, high-recurrence duplications. Investigating further, we find high numbers of retrocopies retaining hallmarks present in the canine assemblies, and determine a rate of novel retrocopy insertion at 1 in 3,514 births.
