## Supplemental Table 9 for "Duplications and retrogenes are numerous and widespread in modern canine genomic assemblies"

### Sheet: Duplicated Genes
Analysis Type:	PANTHER Overrepresentation Test (Released 20240226)
Annotation Version and Release Date:	GO Ontology database DOI: 10.5281/zenodo.10536401 Released 2024-01-17
Analyzed List:	upload_1 (Canis lupus familiaris)
Reference List:	Canis lupus familiaris (all genes in database)
Test Type:	FISHER
Correction:	FDR
GO biological process complete	Canis lupus familiaris - REFLIST (20988)	upload_1 (247)	upload_1 (expected)	upload_1 (over/under)	upload_1 (fold Enrichment)	upload_1 (raw P-value)	upload_1 (FDR)
intermediate filament organization (GO:0045109)	49	8	0.58	+	13.87	9.77e-08	0.00133
intermediate filament cytoskeleton organization (GO:0045104)	66	8	0.78	+	10.3	1.05e-06	0.00475
intermediate filament-based process (GO:0045103)	67	8	0.79	+	10.15	1.18e-06	0.00401
signaling (GO:0023052)	4316	26	50.79	-	0.51	3.38e-05	0.0575
signal transduction (GO:0007165)	4088	24	48.11	-	0.5	3.39e-05	0.0512
positive regulation of cellular process (GO:0048522)	4193	24	49.35	-	0.49	1.87e-05	0.0424
positive regulation of biological process (GO:0048518)	4556	26	53.62	-	0.48	5.55e-06	0.0151
multicellular organismal process (GO:0032501)	5090	29	59.9	-	0.48	9.66e-07	0.00657
negative regulation of biological process (GO:0048519)	3816	21	44.91	-	0.47	2.06e-05	0.0401
negative regulation of cellular process (GO:0048523)	3553	19	41.81	-	0.45	3.55e-05	0.0483
List of Genes
LOC119877648
LOC119876938
LOC119864422
LOC119876046
LOC119864445
LOC119876103
LOC119869223
LOC119877258
LOC119875648
C17H2orf16
LOC119864288
LOC102151858
LOC100685341
LOC119876795
LOC119872999
LOC119876045
LOC102151636
LOC102151165
LOC119876794
LOC477353
LOC119877092
LOC111094198
HSPA8
LOC487178
DMBT1
UGT2B31
LOC119876946
LOC119874462
LOC119876945
LOC119871088
LOC119874461
LOC119869194
LOC100855428
LOC119870915
LOC102156426
LOC119877095
LOC119876355
LOC607286
LOC119875974
LOC119876074
CPT1A
LOC119874463
LOC119875909
LOC102151355
LOC119874621
LOC119870913
LOC102151412
LOC119868972
MRPL21
LOC119876634
LOC119877466
LOC119876102
LOC119872683
LOC119871024
LOC100682772
LOC119876050
LOC119876417
LOC119876418
LOC119870089
ANKRD26
LOC119876631
PLIN4
LOC119865984
LOC492221
PGBD2
LOC119872972
LOC119876474
LOC119870914
LOC119871023
LOC119875994
LOC102152407
GNLY
LOC119873936
LOC607049
COQ5
LOC119875995
LOC119875998
CYP3A26
LOC477528
KPNA2
LOC119870314
LOC480822
LOC119878079
LOC492024
LOC102151823
LOC119868243
EOLA1
LOC119866192
LOC119877590
LOC119877163
LOC119863969
RBAK
DPPA4
LOC102153942
LOC119877159
KRT6A
LOC119877599
LOC119877177
LOC119870872
NXF3
LOC119877194
LOC119863976
CEACAM28
LOC119874618
LOC119875986
LOC119868238
LOC119868495
SUPT7L
LOC119866178
LOC119877081
LOC119870875
PHGDH
LOC119869150
LOC119872231
LOC111091928
LOC111091918
LOC119868446
LOC100855689
PGB1
RBMX
LOC102151787
LOC480926
LOC119864559
LOC119875957
LOC102153469
LOC119868537
LOC611720
LOC482199
LOC119876433
EPPK1
LOC119874810
LOC102155480
EWSR1
LOC119877195
LOC119874502_1
LOC119874502_2
LOC119870860
RPS4X
LOC486523
LOC100685048
VNN1
ITGAD
LOC610384
CYP4A11
LOC482200
CD1A8
LOC119876340
LOC119875695
KRT83
LOC102155262
AK3
CYP3A4
LOC481472
MDH2
EEF1AKNMT
LOC119875795
LOC119875773
LOC477570
NONO
LOC608075
LOC607096
LOC111098799
KRT86
CALCB
CYP4A38
ZNF852
CYP2A13
LOC119867057
ZKSCAN4
SNAP47
LOC111090267
LOC119877480
OSTC
KIFBP
NUDT6
LOC119867690
LOC119876349
DTWD2
LOC102152964
CYP4A37
HSP90AB1
LOC106559220
LDHB
LOC102152536
ZNF674
KRT85
ADH5
LOC119877628
HSPD1
LOC100683403
LOC119866150
KRBOX4
SLC22A10
STIP1
LOC486307
KRT3
KRT81
PTGR2
AHNAK
LOC119873342
ZSCAN32
LOC119864875
LOC119878125
LOC100855618
LOC484306
NRTN
LOC608051
LOC119867696
LOC100686518
LOC119878077
GPR173
LOC480667
TAF1D
LOC484309
ADCY1
LOC607011
LOC609026
LOC102152103
LOC119870824
EEF1G
FAM183A
MUCL3
PTCHD3
LOC119871306
LOC119874440
LOC119874537
LOC119874464
LOC476394
MYH2
LOC119877631
AK6
DZIP1L
LOC119876501
LOC119877499
LOC119866413
TRIM38
LOC119874806
KRT5
LOC485809
LOC119873296
LOC119878098
MYH4
MYH8
MAPRE1
LOC611446
LOC481034
LOC106557588
SLC28A3
LOC100686271
ADGRE2
ST13
CCT6A
CARD8
LOC487176
TENT5D
MRPS33
NACAD
LOC100686047
CEACAM23
LOC484898
LOC119866315
ATP5MC2
LOC119877464
LOC111089988
TOX4
LOC609690
ATP5F1A
MAN2B2
LOC102151415
LOC119877459
RP9
LOC119874790
LOC607881
DRG1
LOC119875938
LOC102152670
MKRN1
SLC17A2
C28H10orf88
LOC106557520
LOC119877630
AOC2
NPM1
LOC480786
ZNF354A
LOC102155336
LOC119869281
PGAM5
LOC119877460
NDUFB5
LOC477325
LDHA
VIM
HMGCS2
LOC612471
LOC119867058
LOC119876002
LOC100682670
WBP11
CRISP2
CLIP3
CBX3
AMT
LOC100688087
LOC100856198
WDR77
LRCOL1
CEACAM1
EIF3L
EIF4E2
MYH7
CA5B
SUMO2
TMEM185A
LOC611660
ZKSCAN7
HLA-DRB1
PTPRH
SDAD1
GLUL
ISCU
LOC119865241
PTP4A1
SLC37A4
PBK
CASP12
RDH16
LOC489231
LOC119864770
NYAP1
TSR1
HNRNPH1
LOC489233
LOC119871018
KRT38
GDPD2
RTCB
LOC119868322
AOC3_2
MSMO1
ZNF135
VPS52
LOC481473
AMD1
HNRNPDL
PECR
LOC119877561
TSPAN6
PNMA8C
LOC611691
SEPTIN14
MYH1
LOC102154687
AP2M1
COL5A3
ZNF398
SPACA5
RFX5
HMMR
LOC607207
SULT1B1
RNMT
OVGP1
SYP
LOC119866415
ZSCAN31
SMARCE1
THAP12
DDX19B
PAIP1
LOC102154920
LOC119872207
CPNE9
DDX21
LOC102152502
WFDC11
LOC119877375
SHKBP1
SLC23A1
CCT2
KRT20
ARAF
CRYBB1
CEACAM18
SNRPB
DDX18
LOC106558999
SEC62
GLT8D1
LOC484343
STXBP2
TCP11
GPATCH11
LOC119876830
KRT17
CLEC7A
ARRB2
RFESD
LOC119874467
MAP9
SPINK14
LOC119868239
LOC482755
LOC484897
MMADHC
KNOP1
LOC100687078
GPR148
LOC100685539
ANKRD23
LOC102156858
NECAP1
PDZD7
NEFH
KBTBD2
LOC100686198
ARAP3
SLC23A3
BTNL2
SERBP1
USP38
LOC100688904
LOC611642

### Sheet: Parent Genes with 10+ retrocopi
Analysis Type:	PANTHER Overrepresentation Test (Released 20240226)
Annotation Version and Release Date:	GO Ontology database DOI: 10.5281/zenodo.10536401 Released 2024-01-17
Analyzed List:	upload_1 (Canis lupus familiaris)
Reference List:	Canis lupus familiaris (all genes in database)
Test Type:	FISHER
Correction:	FDR
GO biological process complete	Canis lupus familiaris - REFLIST (20988)	upload_1 (39)	upload_1 (expected)	upload_1 (over/under)	upload_1 (fold Enrichment)	upload_1 (raw P-value)	upload_1 (FDR)
cytoplasmic translation (GO:0002181)	62	6	0.12	+	52.08	1.57e-09	3.56e-06
translation (GO:0006412)	591	12	1.1	+	10.93	4.35e-10	2.96e-06
peptide biosynthetic process (GO:0043043)	608	12	1.13	+	10.62	6e-10	2.72e-06
peptide metabolic process (GO:0006518)	711	13	1.32	+	9.84	2.5e-10	3.4e-06
amide biosynthetic process (GO:0043604)	701	12	1.3	+	9.21	3e-09	4.08e-06
amide metabolic process (GO:0043603)	916	13	1.7	+	7.64	5.41e-09	6.7e-06
organonitrogen compound biosynthetic process (GO:1901566)	1401	15	2.6	+	5.76	1.18e-08	1.24e-05
cellular nitrogen compound biosynthetic process (GO:0044271)	1474	13	2.74	+	4.75	1.38e-06	0.000856
gene expression (GO:0010467)	2238	19	4.16	+	4.57	2.63e-09	4.48e-06
macromolecule biosynthetic process (GO:0009059)	2629	21	4.89	+	4.3	6.81e-10	2.32e-06
cellular nitrogen compound metabolic process (GO:0034641)	2955	22	5.49	+	4.01	7.75e-10	2.11e-06
organic substance biosynthetic process (GO:1901576)	3460	23	6.43	+	3.58	2.28e-09	4.44e-06
biosynthetic process (GO:0009058)	3502	23	6.51	+	3.53	2.91e-09	4.4e-06
cellular biosynthetic process (GO:0044249)	3369	22	6.26	+	3.51	9.65e-09	1.09e-05
protein metabolic process (GO:0019538)	3031	19	5.63	+	3.37	3.81e-07	0.000247
organonitrogen compound metabolic process (GO:1901564)	3977	22	7.39	+	2.98	2.14e-07	0.000162
macromolecule metabolic process (GO:0043170)	4798	24	8.92	+	2.69	2.5e-07	0.000179
nitrogen compound metabolic process (GO:0006807)	5523	27	10.26	+	2.63	2.53e-08	2.29e-05
cellular metabolic process (GO:0044237)	5538	27	10.29	+	2.62	2.69e-08	2.29e-05
organic substance metabolic process (GO:0071704)	6422	29	11.93	+	2.43	2.27e-08	2.21e-05
primary metabolic process (GO:0044238)	6019	27	11.18	+	2.41	1.79e-07	0.000143
metabolic process (GO:0008152)	7001	29	13.01	+	2.23	3.22e-07	0.000219
Genes
EEF1A1
HNRNPA1
GAPDH
RPL17
RPL31
RPL21
LOC119863874
RPL32_2
RPL7
LOC100687749/LOC100686340
SNRPC
BTF3
RPS24
PSMA1
RPS3A
UBE2N
RPS6
LDHB
HMGN2/LOC100688605
MAPRE1
RPS2
EWSR1
ST13
APOO
SET
RPL37
RPL29
LOC477325
ATP5MC2
KRT18
HMGN2
RPL6
SMARCE1
HSPA8
GSTP1
HNRNPA3
OSTC
MSMO1
RPL4
PRR3
LOC119868317
NONO
FCF1
MDH2/LOC102151507
LOC106557476/LOC119866377/TUBA1C
RPL19
NDUFA4
LSM3
FTL
RPSA

### Sheet: Parent Genes with 5+ retrocopie
Analysis Type:	PANTHER Overrepresentation Test (Released 20240226)
Annotation Version and Release Date:	GO Ontology database DOI: 10.5281/zenodo.10536401 Released 2024-01-17
Analyzed List:	upload_1 (Canis lupus familiaris)
Reference List:	Canis lupus familiaris (all genes in database)
Test Type:	FISHER
Correction:	FDR
GO biological process complete	Canis lupus familiaris - REFLIST (20988)	upload_1 (92)	upload_1 (expected)	upload_1 (over/under)	upload_1 (fold Enrichment)	upload_1 (raw P-value)	upload_1 (FDR)
ribosomal small subunit assembly (GO:0000028)	20	3	0.09	+	34.22	8.8e-05	0.021
cytoplasmic translation (GO:0002181)	62	9	0.27	+	33.12	6.71e-12	4.35e-09
maturation of LSU-rRNA (GO:0000470)	30	4	0.13	+	30.42	8.68e-06	0.00251
mRNA cis splicing, via spliceosome (GO:0045292)	24	3	0.11	+	28.52	0.000154	0.035
protein refolding (GO:0042026)	24	3	0.11	+	28.52	0.000154	0.0344
ribosomal large subunit biogenesis (GO:0042273)	71	8	0.31	+	25.7	8.48e-10	4.62e-07
spliceosomal snRNP assembly (GO:0000387)	41	4	0.18	+	22.26	3.09e-05	0.00842
ribosome assembly (GO:0042255)	52	5	0.23	+	21.94	3.2e-06	0.00109
ribosomal small subunit biogenesis (GO:0042274)	90	7	0.39	+	17.74	1.37e-07	5.83e-05
ribosome biogenesis (GO:0042254)	279	17	1.22	+	13.9	4.48e-15	4.69e-12
protein-RNA complex assembly (GO:0022618)	164	9	0.72	+	12.52	4.35e-08	2.19e-05
ribonucleoprotein complex biogenesis (GO:0022613)	399	21	1.75	+	12.01	3.57e-17	6.93e-14
protein-RNA complex organization (GO:0071826)	174	9	0.76	+	11.8	7.24e-08	3.52e-05
rRNA processing (GO:0006364)	180	9	0.79	+	11.41	9.68e-08	4.54e-05
rRNA metabolic process (GO:0016072)	201	9	0.88	+	10.21	2.48e-07	0.000102
translation (GO:0006412)	591	26	2.59	+	10.04	2.84e-19	1.93e-15
peptide biosynthetic process (GO:0043043)	608	26	2.67	+	9.76	5.73e-19	2.6e-15
peptide metabolic process (GO:0006518)	711	27	3.12	+	8.66	2.17e-18	7.38e-15
amide biosynthetic process (GO:0043604)	701	26	3.07	+	8.46	1.87e-17	4.23e-14
mRNA splicing, via spliceosome (GO:0000398)	217	8	0.95	+	8.41	5.07e-06	0.00164
RNA splicing, via transesterification reactions with bulged adenosine as nucleophile (GO:0000377)	217	8	0.95	+	8.41	5.07e-06	0.0016
RNA splicing, via transesterification reactions (GO:0000375)	217	8	0.95	+	8.41	5.07e-06	0.00157
purine ribonucleoside triphosphate metabolic process (GO:0009205)	182	6	0.8	+	7.52	0.000151	0.0347
purine nucleoside triphosphate metabolic process (GO:0009144)	187	6	0.82	+	7.32	0.000174	0.0383
ribonucleoside triphosphate metabolic process (GO:0009199)	189	6	0.83	+	7.24	0.000185	0.0399
amide metabolic process (GO:0043603)	916	27	4.02	+	6.72	1.2e-15	1.36e-12
RNA splicing (GO:0008380)	279	8	1.22	+	6.54	3.13e-05	0.00834
ncRNA processing (GO:0034470)	358	10	1.57	+	6.37	3.84e-06	0.00127
RNA processing (GO:0006396)	729	18	3.2	+	5.63	2.33e-09	1.22e-06
mRNA processing (GO:0006397)	333	8	1.46	+	5.48	0.000108	0.0254
organonitrogen compound biosynthetic process (GO:1901566)	1401	31	6.14	+	5.05	1.46e-14	1.42e-11
ncRNA metabolic process (GO:0034660)	458	10	2.01	+	4.98	3.24e-05	0.00848
cellular nitrogen compound biosynthetic process (GO:0044271)	1474	29	6.46	+	4.49	2.53e-12	1.81e-09
gene expression (GO:0010467)	2238	44	9.81	+	4.49	2.43e-19	3.31e-15
macromolecule biosynthetic process (GO:0009059)	2629	46	11.52	+	3.99	2.48e-18	6.74e-15
cellular nitrogen compound metabolic process (GO:0034641)	2955	47	12.95	+	3.63	3.95e-17	6.71e-14
cellular biosynthetic process (GO:0044249)	3369	49	14.77	+	3.32	2.1e-16	2.59e-13
organic substance biosynthetic process (GO:1901576)	3460	50	15.17	+	3.3	1.05e-16	1.58e-13
RNA metabolic process (GO:0016070)	1247	18	5.47	+	3.29	6.65e-06	0.00201
biosynthetic process (GO:0009058)	3502	50	15.35	+	3.26	1.74e-16	2.37e-13
cellular component biogenesis (GO:0044085)	2069	27	9.07	+	2.98	1.36e-07	6.15e-05
protein metabolic process (GO:0019538)	3031	39	13.29	+	2.94	6.97e-11	4.12e-08
nucleobase-containing compound metabolic process (GO:0006139)	2237	26	9.81	+	2.65	2.3e-06	0.000823
protein-containing complex organization (GO:0043933)	1475	17	6.47	+	2.63	0.000206	0.0438
nucleic acid metabolic process (GO:0090304)	1746	20	7.65	+	2.61	5.55e-05	0.0135
organonitrogen compound metabolic process (GO:1901564)	3977	44	17.43	+	2.52	3.06e-10	1.74e-07
macromolecule metabolic process (GO:0043170)	4798	53	21.03	+	2.52	6.82e-13	5.15e-10
heterocycle metabolic process (GO:0046483)	2375	26	10.41	+	2.5	6.93e-06	0.00205
cellular aromatic compound metabolic process (GO:0006725)	2412	26	10.57	+	2.46	9.17e-06	0.0026
nitrogen compound metabolic process (GO:0006807)	5523	58	24.21	+	2.4	1.43e-13	1.29e-10
cellular metabolic process (GO:0044237)	5538	58	24.28	+	2.39	1.62e-13	1.38e-10
organic cyclic compound metabolic process (GO:1901360)	2586	27	11.34	+	2.38	1.59e-05	0.00442
primary metabolic process (GO:0044238)	6019	59	26.38	+	2.24	2.76e-12	1.88e-09
organic substance metabolic process (GO:0071704)	6422	62	28.15	+	2.2	4.72e-13	3.78e-10
metabolic process (GO:0008152)	7001	63	30.69	+	2.05	6.73e-12	4.16e-09
cellular component organization or biogenesis (GO:0071840)	4635	38	20.32	+	1.87	3.82e-05	0.00981
biological regulation (GO:0065007)	10136	21	44.43	-	0.47	5.63e-07	0.000213
regulation of cellular process (GO:0050794)	9319	19	40.85	-	0.47	2.46e-06	0.000859
regulation of biological process (GO:0050789)	9794	19	42.93	-	0.44	2.78e-07	0.000111
response to stimulus (GO:0050896)	6353	11	27.85	-	0.39	5.33e-05	0.0132
multicellular organismal process (GO:0032501)	5090	7	22.31	-	0.31	4.64e-05	0.0117
signal transduction (GO:0007165)	4088	2	17.92	-	0.11	9.64e-07	0.000354
signaling (GO:0023052)	4316	2	18.92	-	0.11	3.62e-07	0.000141
cell communication (GO:0007154)	4448	2	19.5	-	0.1	1.36e-07	5.97e-05
animal organ development (GO:0048513)	1990	0	8.72	-	< 0.01	0.000216	0.0452
Genes
EEF1A1
HNRNPA1
GAPDH
RPL17
RPL31
RPL21
LOC119863874
RPL32_2
RPL7
LOC100687749/LOC100686340
SNRPC
BTF3
RPS24
PSMA1
RPS3A
UBE2N
RPS6
LDHB
HMGN2/LOC100688605
MAPRE1
RPS2
EWSR1
ST13
APOO
SET
RPL37
RPL29
LOC477325
ATP5MC2
KRT18
HMGN2
RPL6
SMARCE1
HSPA8
GSTP1
HNRNPA3
OSTC
MSMO1
RPL4
PRR3
LOC119868317
NONO
FCF1
MDH2/LOC102151507
LOC106557476/LOC119866377/TUBA1C
RPL19
NDUFA4
LSM3
FTL
RPSA
NPM1
PPIA
PFDN1
CFL1
UBE2V1
TAF1D
EEF1G
SUMO2
RPL9
EIF4E2
RPS27
HMGB1
RPL10
RPL10A
RPL35A
RPS15A/LOC119873934
RPL30
LDHA
DPPA4
KPNA2
KRT8
RPL34
RPS4X
RPL12
FAM32A
ATP5MG
RPS20
YBX1
CDC42
HSPD1
DYNLRB1
LOC119877857/RPL27A
TMSB4X
SNRPE
NUSAP1
SNRPB2
LOC100855552/LOC100686502
NSA2
STIP1
RPS19
RPS29
FKBP3
RPS15A
KPNA7
RPL37A
ADH5
YWHAZ
NUTF2
NACA
ATP6V1E1
SUMO1
HNRNPC
H3-3A
MKRN1
ATP5MK
PRDX1
CLNS1A
ARPC3
LOC609990
RBMX
CWC15
INTS4
FABP5
RPL7A
MDH2
RPL27
AK3
